# annoFuse: an R Package to annotate, prioritize, and interactively explore putative oncogenic RNA fusions

**DOI:** 10.1101/839738

**Authors:** Krutika S. Gaonkar, Federico Marini, Komal S. Rathi, Payal Jain, Yuankun Zhu, Nicholas A. Chimicles, Miguel A. Brown, Ammar S. Naqvi, Bo Zhang, Phillip B. Storm, John M. Maris, Pichai Raman, Adam C. Resnick, Konstantin Strauch, Jaclyn N. Taroni, Jo Lynne Rokita

## Abstract

**Background:** Gene fusion events are a significant source of somatic variation across adult and pediatric cancers and are some of the most clinically-effective therapeutic targets, yet low consensus of RNA-Seq fusion prediction algorithms makes therapeutic prioritization difficult. In addition, events such as polymerase read-throughs, mis-mapping due to gene homology, and fusions occurring in healthy normal tissue require informed filtering, making it difficult for researchers and clinicians to rapidly discern gene fusions that might be true underlying oncogenic drivers of a tumor and in some cases, appropriate targets for therapy.

**Results:** We developed *annoFuse*, an R package, and *shinyFuse*, a companion web application, to annotate, prioritize, and explore biologically-relevant expressed gene fusions, downstream of fusion calling. We validated *annoFuse* using a random cohort of TCGA RNA-Seq samples (N = 160) and achieved a 96% sensitivity for retention of high-confidence fusions (N = 603). *annoFuse* uses FusionAnnotator annotations to filter non-oncogenic and/or artifactual fusions. Then, fusions are prioritized if previously reported in TCGA and/or fusions containing gene partners that are known oncogenes, tumor suppressor genes, COSMIC genes, and/or transcription factors. We applied *annoFuse* to fusion calls from pediatric brain tumor RNA-Seq samples (N = 1,028) provided as part of the Open Pediatric Brain Tumor Atlas (OpenPBTA) Project to determine recurrent fusions and recurrently-fused genes within different brain tumor histologies. *annoFuse* annotates protein domains using the PFAM database, assesses reciprocality, and annotates gene partners for kinase domain retention. As a standard function, *reportFuse* enables generation of a reproducible R Markdown report to summarize filtered fusions, visualize breakpoints and protein domains by transcript, and plot recurrent fusions within cohorts. Finally, we created *shinyFuse* for algorithm-agnostic interactive exploration and plotting of gene fusions.

**Conclusions:** *annoFuse* provides standardized filtering and annotation for gene fusion calls from STARFusion and Arriba by merging, filtering, and prioritizing putative oncogenic fusions across large cancer datasets, as demonstrated here with data from the OpenPBTA project. We are expanding the package to be widely-applicable to other fusion algorithms and expect *annoFuse* to provide researchers a method for rapidly evaluating, prioritizing, and translating fusion findings in patient tumors.
