## Supplementary material for "annoFuse: an R Package to annotate, prioritize, and interactively explore putative oncogenic RNA fusions": TableS2

### Sheet: Sheet1
Domain retention annotation	Description
DomianRetainedGene1A == Yes	LeftBreakpoint downstream of domain end in any fusion
DomianRetainedGene1A == Partial	LeftBreakpoint within domain boundaries in any fusion
DomianRetainedGene1A == No	LeftBreakpoint upstream of domain start in any fusion
DomianRetainedGene1B == Yes	RightBreakpoint upstream of domain start in in-frame fusion
DomianRetainedGene1B == Partial	RightBreakpoint within domain boundaries in in-frame fusion
DomianRetainedGene1B == No	RightBreakpoint downstream of domain end in any fusion
