## Supplementary material for "annoFuse: an R Package to annotate, prioritize, and interactively explore putative oncogenic RNA fusions": Table1

### Sheet: Overview
Tools	Software Implementation	Compatible fusion algorithms	Annotations	Prioritization	Visualization	Code Availability	Last Updated
annoFuse	R	Arriba, STAR-Fusion for annoFuse; agnostic for shinyFuse	Protein Domains, Kinase, Transcription Factor, Oncogene, Tumor Suppressor Gene, Kinase Domain Retention, Reciprocality, CTAT_HumanFusionLib, Gene Homolog, Expression	Based on quality/artifact filtering, functional, and oncogenic annotation	Genomic view of single or multiple fusion events() with domains, Recurrent fusions and recurrently fused genes barplots	https://github.com/d3b-center/annoFuse/	September 2020+
AGFusion	python	Algorithm agnostic; requires two fusion gene partners (gene symbol, Ensembl ID, or Entrez gene ID), predicted fusion junctions in genomic coordinates, genome build	Protein Domains		Amino acid structure of fusion	https://github.com/murphycj/AGFusion	September 2019
chimera	R package	chimeraScan, bellerophontes, deFuse, FusionFinder, FusionHunter, mapSplice, tophat-fusion, FusionMap, STAR, Rsubread, fusionCatcher		Uses Oncofuse to prioritize oncogenic fusions		https://rdrr.io/bioc/chimera/	March 2015
chimeraviz	R package	deFuse, EricScript, InFusion, JAFFA, FusionCatcher, FusionMap, PRADA, SOAPFuse, STAR-Fusion			Genomic view of fusion event (Breakpoints required)	https://github.com/stianlagstad/chimeraviz	October 2019
co-Fuse	R	FusionCatcher, SoapFuse, TopHat, DeFuse		Recurrence detection		https://github.com/sakrapee/co-fuse	May 2017
FusionAnnotator	perl	Algorithm agnostic; requires fusion gene partners	CTAT_HumanFusionLib, Gene Homolog			https://github.com/FusionAnnotator/FusionAnnotator	July 2019
FusionHub	web-based	Algorithm agnostic; requires fusion gene partners to search databases for fusion and uses breakpoints from ChimerSeq to visualize		Utilizes oncofuse for oncogenicity	Circos, domain, network view of fusions	https://fusionhub.persistent.co.in/	June 2018
FusionPathway	R	Algorithm agnostic; Fusion gene Entrez IDs and gene symbols, Pfam protein domain IDs of parental genes		oncogenic pathway association using GSEA		https://github.com/perwu/FusionPathway/	September 2019
Oncofuse	Java/Groovy	Tophat-fusion and TopHat2, FusionCatcher, RNASTAR	Protein Domains, Expression	Bayesian probability of oncogenicity		https://github.com/mikessh/oncofuse	February 2016
Pegasus	Java/Perl/Python/Bash	chimerascan 0.4.5, defuse 0.4.3, bellerophontes 0.4.0	Kinase, Protein domains	Driver Score for oncogenicity		https://github.com/RabadanLab/Pegasus	February 2016
confFuse	Python	deFuse		Feature dependent scoring		https://github.com/Zhiqin-HUANG/confFuse	2017-11-01
