## Supplementary material for "annoFuse: an R Package to annotate, prioritize, and interactively explore putative oncogenic RNA fusions": Table2

### Sheet: Filtering
Order	Description	Filtering type	Rationale	Output type	Filtering criteria
1	Artifact filtering for readthroughs (readthrough fusions in mittelman database are not filtered)	QC	To filter artifacts	All	general
2	Artifact filtering for fusions found in normal datasets and gene homologs (red flag database from FusionAnnotator)	QC	To filter artifacts	All	general
3	JunctionReadCount==0	QC	To filter out false calls	All	general
4	SpanningFragCount-JunctionReadCount>=100	QC	To filter false calls from low mapping	All	general
5	Both gene partners with FPKM<1	QC	To filter out not expressed fused genes	All	general
6	Fused genes with either gene in TSGs,Cosmic,Oncogenic,TCGA fusion list	Gene-list	To capture cancer-specific fusions	Putative-driver	project-specific
7	Local Rearrangement	QC	To remove local rearrangement within neighbouring genes	Filtered-fusion	project-specific
8	Fusion is called by both callers	QC	To filter out calls from only 1 caller	Filtered-fusion	project-specific
9	Fusion is called in atleast 2 samples per histology	Recurrence	To gather recurrent fusion calls	Filtered-fusion	project-specific
10	Fusion in Filtered-fusions found in more than 1 histology	QC	To remove fusions from Filered-fusion list that are found in more than1 histology	Filtered-fusion	project-specific
11	Fused genes in Filtered-fusion fusions found to be multi-fused more than 5 times in a sample	QC	To remove fusions from Filtered-fusion list that are found to be multi-fused	Filtered-fusion	project-specific
12	Add recurrent fusions that pass QC from steps 7-11	Recurrence	To add non-oncogenic fusions to putative-driver fusion list	Putative-driver+recurrent non-oncogenic fusion	project-specific

### Sheet: Annotation
Description	Annotation type	Rationale	Output type	Annotation source
genelistreference.txt	Gene-list	to annotate filtered and unfiltered fusion calls with gene list of interest saved in reference folder	All	oncogene, tsgs, kinase, cosmic census, curated tf and predicted tf
fusionreference.txt	Gene-list	to annotate filtered and unfiltered fusion calls with fusion list of interest saved in reference folder	All	TCGA
GTEx zscored comparison	Expression	to annotate filtered and unfiltered fusion calls zscore and comparison with GTEx	All	GTEx
Cohort comparison	Expression	to annotate filtered and unfiltered fusion calls zscore and comparison with cohort level expression	All	Cohort
