## Supplementary material for "annoFuse: an R Package to annotate, prioritize, and interactively explore putative oncogenic RNA fusions": Table4

### Sheet: pptc_overlap_annoFuse_fusion.xl
	Histology	PPTC STAR-Fusion/ FusionCatcher/ SOAPFuse/ deFuse (n detected)	PPTC STAR-Fusion/ Arriba (n detected)	annoFuse STAR-Fusion/Arriba (n retained)	% Retained with annoFuse
	ALL	117	75	72	0.96
	CNS Embryonal	4	3	3	1
	Ependymoma	2	0	0	NA
	Ewing Sarcoma	11	10	10	1
	Glioblastoma	1	1	0	0
	Osteosarcoma	18	15	15	1
	Other Brain	1	1	1	1
	Other Sarcoma	4	3	3	1
	Rhabdomyosarcoma	7	6	6	1
	Wilms	1	0	0	NA
	Total	166	114	110	0.964912
	ALL truth set	27	23	23	1
