## Supplementary material for "annoFuse: an R Package to annotate, prioritize, and interactively explore putative oncogenic RNA fusions": TableS1

### Sheet: Sheet1
Annotation	File	Source
pfamID	http://hgdownload.soe.ucsc.edu/goldenPath/hg38/database/pfamDesc.txt.gz	UCSC pfamID Description database
Domain Location	http://hgdownload.soe.ucsc.edu/goldenPath/hg38/database/ucscGenePfam.txt.gz	UCSC pfamID Description database
TCGA fusions	https://tumorfusions.org/PanCanFusV2/downloads/pancanfus.txt.gz	TumorFusions: an integrative resource for cancer-associated transcript fusions PMID: 29099951
Oncogenes	http://www.bushmanlab.org/assets/doc/allOnco_Feb2017.tsv	www.bushmanlab.org
Tumor suppressor genes (TSGs)	https://bioinfo.uth.edu/TSGene/Human_TSGs.txt?csrt=5027697123997809089	Tumor Suppressor Gene Database 2.0 PMIDs: 23066107, 26590405
Kinases	http://kinase.com/human/kinome/tables/Kincat_Hsap.08.02.xls	The protein kinase complement of the human genome PMID: 12471243
COSMIC genes	https://cancer.sanger.ac.uk/census	Catalogue of Somatic Mutations in Cancer
Pediatric-specific oncogenes	MYBL1, SNCAIP, FOXR2, TTYH1, TERT	doi:10.1073/pnas.1300252110, doi:10.1038/nature11327, doi:10.1016/j.cell.2016.01.015, doi:10.1038/ng.2849, doi:10.1038/ng.3438, doi:10.1002/gcc.22110, doi:10.1016/j.canlet.2014.11.057, doi:10.1007/s11910-017-0722-5
Pediatric-specific TSGs	BCOR, QKI	doi:10.1016/j.cell.2016.01.015, doi:10.1038/ng.3500
